# The lysosomal membrane protein LAMP2B mediates microlipophagy to target obesity-related disorders

**DOI:** 10.1101/2024.09.18.613587

**Authors:** Ryohei Sakai, Shu Aizawa, Hyeon-Cheol Lee-Okada, Katsunori Hase, Hiromi Fujita, Hisae Kikuchi, Yukiko U. Inoue, Takayoshi Inoue, Chihana Kabuta, Takehiko Yokomizo, Tadafumi Hashimoto, Keiji Wada, Tatsuo Mano, Ikuko Koyama-Honda, Tomohiro Kabuta

## Abstract

Lifestyle diseases, such as obesity, diabetes, and metabolic syndrome, are leading health problems, most of which are related to abnormal lipid metabolism. Lysosomes can degrade lipid droplets (LDs) via microautophagy. Here, we report the molecular mechanism and pathophysiological roles of microlipophagy, regulated by the lysosomal membrane protein LAMP2B. Our study revealed that LAMP2B interacts with phosphatidic acid, facilitating lysosomal-LD interactions and enhancing lipid hydrolysis via microlipophagy depending on endosomal sorting complexes required for transport. Correlative light and electron microscopy demonstrated direct LDs uptake into lysosomes at contact sites. Moreover, LAMP2B overexpression in mice prevents high-fat diet-induced obesity, insulin resistance, and adipose tissue inflammation; liver lipidomics analysis suggested enhanced triacylglycerol hydrolysis. Overall, the findings of this study elucidated the mechanism of microlipophagy, which could be promising for the treatment of obesity and related disorders.
