## Supplementary material for "The lysosomal membrane protein LAMP2B mediates microlipophagy to target obesity-related disorders": Table S1

### Sheet: Sheet1
Table S1: Statistical analysis of body weights in WT and Lamp2b-Tg mice across different weeks of ages.
Tukey's multiple comparisons test	Predicted (LS) mean diff.	95.00% CI of diff.	Below threshold?	Summary	Adjusted P Value
4 weeks
WT ND vs. L2B-Tg ND	0.7876	-1.010 to 2.585	No	ns	0.6732
WT ND vs. WT HFD	-1.885	-3.476 to -0.2948	Yes	*	0.0125
WT ND vs. L2B-Tg HFD	-0.5198	-2.052 to 1.013	No	ns	0.8194
L2B-Tg ND vs. WT HFD	-2.673	-4.337 to -1.008	Yes	***	0.0002
L2B-Tg ND vs. L2B-Tg HFD	-1.307	-2.917 to 0.3019	No	ns	0.1571
WT HFD vs. L2B-Tg HFD	1.365	-0.009001 to 2.740	No	ns	0.0523
5 weeks
WT ND vs. L2B-Tg ND	0.9013	-0.8666 to 2.669	No	ns	0.5562
WT ND vs. WT HFD	-1.287	-2.877 to 0.3035	No	ns	0.1598
WT ND vs. L2B-Tg HFD	0.5798	-0.9529 to 2.112	No	ns	0.7652
L2B-Tg ND vs. WT HFD	-2.188	-3.821 to -0.5556	Yes	**	0.0032
L2B-Tg ND vs. L2B-Tg HFD	-0.3215	-1.898 to 1.255	No	ns	0.9532
WT HFD vs. L2B-Tg HFD	1.867	0.4923 to 3.241	Yes	**	0.0027
6 weeks
WT ND vs. L2B-Tg ND	0.8258	-0.9421 to 2.594	No	ns	0.6264
WT ND vs. WT HFD	-1.695	-3.285 to -0.1044	Yes	*	0.0315
WT ND vs. L2B-Tg HFD	0.4754	-1.057 to 2.008	No	ns	0.8556
L2B-Tg ND vs. WT HFD	-2.521	-4.153 to -0.8880	Yes	***	0.0004
L2B-Tg ND vs. L2B-Tg HFD	-0.3504	-1.927 to 1.226	No	ns	0.9406
WT HFD vs. L2B-Tg HFD	2.17	0.7959 to 3.545	Yes	***	0.0003
7 weeks
WT ND vs. L2B-Tg ND	1.002	-0.7664 to 2.769	No	ns	0.4643
WT ND vs. WT HFD	-2.471	-4.062 to -0.8807	Yes	***	0.0004
WT ND vs. L2B-Tg HFD	0.0119	-1.521 to 1.545	No	ns	>0.9999
L2B-Tg ND vs. WT HFD	-3.473	-5.105 to -1.840	Yes	****	<0.0001
L2B-Tg ND vs. L2B-Tg HFD	-0.9896	-2.566 to 0.5867	No	ns	0.3709
WT HFD vs. L2B-Tg HFD	2.483	1.109 to 3.857	Yes	****	<0.0001
8 weeks
WT ND vs. L2B-Tg ND	0.8591	-0.9088 to 2.627	No	ns	0.5955
WT ND vs. WT HFD	-3.159	-4.749 to -1.568	Yes	****	<0.0001
WT ND vs. L2B-Tg HFD	-0.3976	-1.930 to 1.135	No	ns	0.9095
L2B-Tg ND vs. WT HFD	-4.018	-5.651 to -2.385	Yes	****	<0.0001
L2B-Tg ND vs. L2B-Tg HFD	-1.257	-2.833 to 0.3196	No	ns	0.1703
WT HFD vs. L2B-Tg HFD	2.761	1.387 to 4.136	Yes	****	<0.0001
9 weeks
WT ND vs. L2B-Tg ND	0.9093	-0.8586 to 2.677	No	ns	0.5487
WT ND vs. WT HFD	-3.501	-5.091 to -1.910	Yes	****	<0.0001
WT ND vs. L2B-Tg HFD	-0.6107	-2.143 to 0.9219	No	ns	0.7352
L2B-Tg ND vs. WT HFD	-4.41	-6.043 to -2.778	Yes	****	<0.0001
L2B-Tg ND vs. L2B-Tg HFD	-1.52	-3.096 to 0.05628	No	ns	0.0635
WT HFD vs. L2B-Tg HFD	2.89	1.516 to 4.265	Yes	****	<0.0001
10 weeks
WT ND vs. L2B-Tg ND	0.8477	-0.9202 to 2.616	No	ns	0.606
WT ND vs. WT HFD	-4.056	-5.647 to -2.466	Yes	****	<0.0001
WT ND vs. L2B-Tg HFD	-0.8107	-2.343 to 0.7219	No	ns	0.5248
L2B-Tg ND vs. WT HFD	-4.904	-6.537 to -3.271	Yes	****	<0.0001
L2B-Tg ND vs. L2B-Tg HFD	-1.658	-3.235 to -0.08210	Yes	*	0.0347
WT HFD vs. L2B-Tg HFD	3.246	1.871 to 4.620	Yes	****	<0.0001
11 weeks
WT ND vs. L2B-Tg ND	0.7644	-1.004 to 2.532	No	ns	0.6825
WT ND vs. WT HFD	-4.496	-6.086 to -2.905	Yes	****	<0.0001
WT ND vs. L2B-Tg HFD	-0.7909	-2.324 to 0.7418	No	ns	0.546
L2B-Tg ND vs. WT HFD	-5.26	-6.893 to -3.627	Yes	****	<0.0001
L2B-Tg ND vs. L2B-Tg HFD	-1.555	-3.132 to 0.02107	No	ns	0.0547
WT HFD vs. L2B-Tg HFD	3.705	2.330 to 5.079	Yes	****	<0.0001
12 weeks
WT ND vs. L2B-Tg ND	0.8462	-0.9217 to 2.614	No	ns	0.6075
WT ND vs. WT HFD	-5.097	-6.688 to -3.507	Yes	****	<0.0001
WT ND vs. L2B-Tg HFD	-0.5988	-2.131 to 0.9338	No	ns	0.7468
L2B-Tg ND vs. WT HFD	-5.944	-7.576 to -4.311	Yes	****	<0.0001
L2B-Tg ND vs. L2B-Tg HFD	-1.445	-3.021 to 0.1313	No	ns	0.0859
WT HFD vs. L2B-Tg HFD	4.499	3.124 to 5.873	Yes	****	<0.0001
13 weeks
WT ND vs. L2B-Tg ND	1.086	-0.6815 to 2.854	No	ns	0.3904
WT ND vs. WT HFD	-5.83	-7.421 to -4.240	Yes	****	<0.0001
WT ND vs. L2B-Tg HFD	-0.423	-1.956 to 1.110	No	ns	0.8934
L2B-Tg ND vs. WT HFD	-6.916	-8.549 to -5.284	Yes	****	<0.0001
L2B-Tg ND vs. L2B-Tg HFD	-1.509	-3.086 to 0.06696	No	ns	0.0663
WT HFD vs. L2B-Tg HFD	5.407	4.033 to 6.782	Yes	****	<0.0001
14 weeks
WT ND vs. L2B-Tg ND	-0.105	-3.246 to 3.036	No	ns	0.9998
WT ND vs. WT HFD	-6.921	-9.481 to -4.361	Yes	****	<0.0001
WT ND vs. L2B-Tg HFD	-0.7786	-3.310 to 1.752	No	ns	0.8587
L2B-Tg ND vs. WT HFD	-6.816	-9.546 to -4.087	Yes	****	<0.0001
L2B-Tg ND vs. L2B-Tg HFD	-0.6736	-3.376 to 2.029	No	ns	0.9188
WT HFD vs. L2B-Tg HFD	6.143	4.145 to 8.140	Yes	****	<0.0001
15 weeks
WT ND vs. L2B-Tg ND	-0.1733	-3.314 to 2.968	No	ns	0.999
WT ND vs. WT HFD	-7.937	-10.50 to -5.377	Yes	****	<0.0001
WT ND vs. L2B-Tg HFD	-1.233	-3.764 to 1.298	No	ns	0.5933
L2B-Tg ND vs. WT HFD	-7.764	-10.49 to -5.034	Yes	****	<0.0001
L2B-Tg ND vs. L2B-Tg HFD	-1.06	-3.762 to 1.642	No	ns	0.7446
WT HFD vs. L2B-Tg HFD	6.704	4.706 to 8.702	Yes	****	<0.0001
16 weeks
WT ND vs. L2B-Tg ND	0.24	-2.901 to 3.381	No	ns	0.9973
WT ND vs. WT HFD	-8.9	-11.46 to -6.340	Yes	****	<0.0001
WT ND vs. L2B-Tg HFD	-1.129	-3.660 to 1.402	No	ns	0.6608
L2B-Tg ND vs. WT HFD	-9.14	-11.87 to -6.410	Yes	****	<0.0001
L2B-Tg ND vs. L2B-Tg HFD	-1.369	-4.071 to 1.334	No	ns	0.5618
WT HFD vs. L2B-Tg HFD	7.771	5.774 to 9.769	Yes	****	<0.0001
17 weeks
WT ND vs. L2B-Tg ND	0.085	-3.056 to 3.226	No	ns	0.9999
WT ND vs. WT HFD	-10.05	-12.61 to -7.492	Yes	****	<0.0001
WT ND vs. L2B-Tg HFD	-1.643	-4.174 to 0.8882	No	ns	0.3406
L2B-Tg ND vs. WT HFD	-10.14	-12.87 to -7.407	Yes	****	<0.0001
L2B-Tg ND vs. L2B-Tg HFD	-1.728	-4.430 to 0.9746	No	ns	0.3542
WT HFD vs. L2B-Tg HFD	8.409	6.411 to 10.41	Yes	****	<0.0001
18 weeks
WT ND vs. L2B-Tg ND	0.01333	-3.128 to 3.154	No	ns	>0.9999
WT ND vs. WT HFD	-11.12	-13.68 to -8.557	Yes	****	<0.0001
WT ND vs. L2B-Tg HFD	-2.417	-4.948 to 0.1144	No	ns	0.0675
L2B-Tg ND vs. WT HFD	-11.13	-13.86 to -8.400	Yes	****	<0.0001
L2B-Tg ND vs. L2B-Tg HFD	-2.43	-5.132 to 0.2724	No	ns	0.0956
WT HFD vs. L2B-Tg HFD	8.7	6.702 to 10.70	Yes	****	<0.0001
19 weeks
WT ND vs. L2B-Tg ND	0.05333	-3.088 to 3.194	No	ns	>0.9999
WT ND vs. WT HFD	-11.99	-14.55 to -9.426	Yes	****	<0.0001
WT ND vs. L2B-Tg HFD	-3.131	-5.662 to -0.5999	Yes	**	0.0081
L2B-Tg ND vs. WT HFD	-12.04	-14.77 to -9.310	Yes	****	<0.0001
L2B-Tg ND vs. L2B-Tg HFD	-3.184	-5.887 to -0.4819	Yes	*	0.0132
WT HFD vs. L2B-Tg HFD	8.855	6.857 to 10.85	Yes	****	<0.0001
20 weeks
WT ND vs. L2B-Tg ND	0.04833	-3.093 to 3.189	No	ns	>0.9999
WT ND vs. WT HFD	-12.81	-15.37 to -10.25	Yes	****	<0.0001
WT ND vs. L2B-Tg HFD	-3.695	-6.226 to -1.164	Yes	**	0.001
L2B-Tg ND vs. WT HFD	-12.86	-15.59 to -10.13	Yes	****	<0.0001
L2B-Tg ND vs. L2B-Tg HFD	-3.744	-6.446 to -1.041	Yes	**	0.0021
WT HFD vs. L2B-Tg HFD	9.116	7.118 to 11.11	Yes	****	<0.0001
21 weeks
WT ND vs. L2B-Tg ND	-0.1467	-3.288 to 2.994	No	ns	0.9994
WT ND vs. WT HFD	-13.56	-16.12 to -11.00	Yes	****	<0.0001
WT ND vs. L2B-Tg HFD	-4.467	-6.998 to -1.936	Yes	****	<0.0001
L2B-Tg ND vs. WT HFD	-13.42	-16.15 to -10.69	Yes	****	<0.0001
L2B-Tg ND vs. L2B-Tg HFD	-4.32	-7.022 to -1.618	Yes	***	0.0002
WT HFD vs. L2B-Tg HFD	9.096	7.098 to 11.09	Yes	****	<0.0001
22 weeks
WT ND vs. L2B-Tg ND	0.1883	-2.953 to 3.329	No	ns	0.9987
WT ND vs. WT HFD	-14.1	-16.66 to -11.54	Yes	****	<0.0001
WT ND vs. L2B-Tg HFD	-4.806	-7.337 to -2.275	Yes	****	<0.0001
L2B-Tg ND vs. WT HFD	-14.28	-17.01 to -11.55	Yes	****	<0.0001
L2B-Tg ND vs. L2B-Tg HFD	-4.994	-7.697 to -2.292	Yes	****	<0.0001
WT HFD vs. L2B-Tg HFD	9.29	7.292 to 11.29	Yes	****	<0.0001
23 weeks
WT ND vs. L2B-Tg ND	-0.1567	-3.298 to 2.984	No	ns	0.9992
WT ND vs. WT HFD	-15.3	-17.86 to -12.74	Yes	****	<0.0001
WT ND vs. L2B-Tg HFD	-6.26	-8.791 to -3.728	Yes	****	<0.0001
L2B-Tg ND vs. WT HFD	-15.14	-17.87 to -12.41	Yes	****	<0.0001
L2B-Tg ND vs. L2B-Tg HFD	-6.103	-8.805 to -3.400	Yes	****	<0.0001
WT HFD vs. L2B-Tg HFD	9.038	7.040 to 11.04	Yes	****	<0.0001
Test details	Predicted (LS) mean 1	Predicted (LS) mean 2	Predicted (LS) mean diff.	SE of diff.	N1	N2	q	DF
Row 1
WT ND vs. L2B-Tg ND	15.42	14.63	0.7876	0.6992	36	31	1.593	2518
WT ND vs. WT HFD	15.42	17.3	-1.885	0.6187	36	52	4.309	2518
WT ND vs. L2B-Tg HFD	15.42	15.94	-0.5198	0.5962	36	63	1.233	2518
L2B-Tg ND vs. WT HFD	14.63	17.3	-2.673	0.6475	31	52	5.838	2518
L2B-Tg ND vs. L2B-Tg HFD	14.63	15.94	-1.307	0.626	31	63	2.954	2518
WT HFD vs. L2B-Tg HFD	17.3	15.94	1.365	0.5346	52	63	3.612	2518
Row 2
WT ND vs. L2B-Tg ND	19.19	18.28	0.9013	0.6877	36	33	1.853	2518
WT ND vs. WT HFD	19.19	20.47	-1.287	0.6187	36	52	2.942	2518
WT ND vs. L2B-Tg HFD	19.19	18.61	0.5798	0.5962	36	63	1.375	2518
L2B-Tg ND vs. WT HFD	18.28	20.47	-2.188	0.6351	33	52	4.873	2518
L2B-Tg ND vs. L2B-Tg HFD	18.28	18.61	-0.3215	0.6132	33	63	0.7415	2518
WT HFD vs. L2B-Tg HFD	20.47	18.61	1.867	0.5346	52	63	4.938	2518
Row 3
WT ND vs. L2B-Tg ND	21.12	20.29	0.8258	0.6877	36	33	1.698	2518
WT ND vs. WT HFD	21.12	22.81	-1.695	0.6187	36	52	3.874	2518
WT ND vs. L2B-Tg HFD	21.12	20.64	0.4754	0.5962	36	63	1.128	2518
L2B-Tg ND vs. WT HFD	20.29	22.81	-2.521	0.6351	33	52	5.613	2518
L2B-Tg ND vs. L2B-Tg HFD	20.29	20.64	-0.3504	0.6132	33	63	0.8081	2518
WT HFD vs. L2B-Tg HFD	22.81	20.64	2.17	0.5346	52	63	5.741	2518
Row 4
WT ND vs. L2B-Tg ND	22.45	21.45	1.002	0.6877	36	33	2.06	2518
WT ND vs. WT HFD	22.45	24.92	-2.471	0.6187	36	52	5.649	2518
WT ND vs. L2B-Tg HFD	22.45	22.44	0.0119	0.5962	36	63	0.02824	2518
L2B-Tg ND vs. WT HFD	21.45	24.92	-3.473	0.6351	33	52	7.733	2518
L2B-Tg ND vs. L2B-Tg HFD	21.45	22.44	-0.9896	0.6132	33	63	2.282	2518
WT HFD vs. L2B-Tg HFD	24.92	22.44	2.483	0.5346	52	63	6.568	2518
Row 5
WT ND vs. L2B-Tg ND	23.58	22.72	0.8591	0.6877	36	33	1.767	2518
WT ND vs. WT HFD	23.58	26.74	-3.159	0.6187	36	52	7.221	2518
WT ND vs. L2B-Tg HFD	23.58	23.98	-0.3976	0.5962	36	63	0.9432	2518
L2B-Tg ND vs. WT HFD	22.72	26.74	-4.018	0.6351	33	52	8.947	2518
L2B-Tg ND vs. L2B-Tg HFD	22.72	23.98	-1.257	0.6132	33	63	2.898	2518
WT HFD vs. L2B-Tg HFD	26.74	23.98	2.761	0.5346	52	63	7.304	2518
Row 6
WT ND vs. L2B-Tg ND	24.7	23.79	0.9093	0.6877	36	33	1.87	2518
WT ND vs. WT HFD	24.7	28.2	-3.501	0.6187	36	52	8.002	2518
WT ND vs. L2B-Tg HFD	24.7	25.31	-0.6107	0.5962	36	63	1.449	2518
L2B-Tg ND vs. WT HFD	23.79	28.2	-4.41	0.6351	33	52	9.821	2518
L2B-Tg ND vs. L2B-Tg HFD	23.79	25.31	-1.52	0.6132	33	63	3.506	2518
WT HFD vs. L2B-Tg HFD	28.2	25.31	2.89	0.5346	52	63	7.645	2518
Row 7
WT ND vs. L2B-Tg ND	25.54	24.69	0.8477	0.6877	36	33	1.743	2518
WT ND vs. WT HFD	25.54	29.6	-4.056	0.6187	36	52	9.272	2518
WT ND vs. L2B-Tg HFD	25.54	26.35	-0.8107	0.5962	36	63	1.923	2518
L2B-Tg ND vs. WT HFD	24.69	29.6	-4.904	0.6351	33	52	10.92	2518
L2B-Tg ND vs. L2B-Tg HFD	24.69	26.35	-1.658	0.6132	33	63	3.825	2518
WT HFD vs. L2B-Tg HFD	29.6	26.35	3.246	0.5346	52	63	8.585	2518
Row 8
WT ND vs. L2B-Tg ND	26.46	25.69	0.7644	0.6877	36	33	1.572	2518
WT ND vs. WT HFD	26.46	30.95	-4.496	0.6187	36	52	10.28	2518
WT ND vs. L2B-Tg HFD	26.46	27.25	-0.7909	0.5962	36	63	1.876	2518
L2B-Tg ND vs. WT HFD	25.69	30.95	-5.26	0.6351	33	52	11.71	2518
L2B-Tg ND vs. L2B-Tg HFD	25.69	27.25	-1.555	0.6132	33	63	3.587	2518
WT HFD vs. L2B-Tg HFD	30.95	27.25	3.705	0.5346	52	63	9.799	2518
Row 9
WT ND vs. L2B-Tg ND	27.26	26.41	0.8462	0.6877	36	33	1.74	2518
WT ND vs. WT HFD	27.26	32.36	-5.097	0.6187	36	52	11.65	2518
WT ND vs. L2B-Tg HFD	27.26	27.86	-0.5988	0.5962	36	63	1.42	2518
L2B-Tg ND vs. WT HFD	26.41	32.36	-5.944	0.6351	33	52	13.24	2518
L2B-Tg ND vs. L2B-Tg HFD	26.41	27.86	-1.445	0.6132	33	63	3.333	2518
WT HFD vs. L2B-Tg HFD	32.36	27.86	4.499	0.5346	52	63	11.9	2518
Row 10
WT ND vs. L2B-Tg ND	27.98	26.9	1.086	0.6877	36	33	2.234	2518
WT ND vs. WT HFD	27.98	33.81	-5.83	0.6187	36	52	13.33	2518
WT ND vs. L2B-Tg HFD	27.98	28.41	-0.423	0.5962	36	63	1.003	2518
L2B-Tg ND vs. WT HFD	26.9	33.81	-6.916	0.6351	33	52	15.4	2518
L2B-Tg ND vs. L2B-Tg HFD	26.9	28.41	-1.509	0.6132	33	63	3.481	2518
WT HFD vs. L2B-Tg HFD	33.81	28.41	5.407	0.5346	52	63	14.3	2518
Row 11
WT ND vs. L2B-Tg ND	28.23	28.33	-0.105	1.222	12	10	0.1215	2518
WT ND vs. WT HFD	28.23	35.15	-6.921	0.9959	12	26	9.829	2518
WT ND vs. L2B-Tg HFD	28.23	29	-0.7786	0.9846	12	28	1.118	2518
L2B-Tg ND vs. WT HFD	28.33	35.15	-6.816	1.062	10	26	9.078	2518
L2B-Tg ND vs. L2B-Tg HFD	28.33	29	-0.6736	1.051	10	28	0.9062	2518
WT HFD vs. L2B-Tg HFD	35.15	29	6.143	0.7772	26	28	11.18	2518
Row 12
WT ND vs. L2B-Tg ND	28.72	28.89	-0.1733	1.222	12	10	0.2006	2518
WT ND vs. WT HFD	28.72	36.65	-7.937	0.9959	12	26	11.27	2518
WT ND vs. L2B-Tg HFD	28.72	29.95	-1.233	0.9846	12	28	1.772	2518
L2B-Tg ND vs. WT HFD	28.89	36.65	-7.764	1.062	10	26	10.34	2518
L2B-Tg ND vs. L2B-Tg HFD	28.89	29.95	-1.06	1.051	10	28	1.426	2518
WT HFD vs. L2B-Tg HFD	36.65	29.95	6.704	0.7772	26	28	12.2	2518
Row 13
WT ND vs. L2B-Tg ND	29.4	29.16	0.24	1.222	12	10	0.2778	2518
WT ND vs. WT HFD	29.4	38.3	-8.9	0.9959	12	26	12.64	2518
WT ND vs. L2B-Tg HFD	29.4	30.53	-1.129	0.9846	12	28	1.621	2518
L2B-Tg ND vs. WT HFD	29.16	38.3	-9.14	1.062	10	26	12.17	2518
L2B-Tg ND vs. L2B-Tg HFD	29.16	30.53	-1.369	1.051	10	28	1.841	2518
WT HFD vs. L2B-Tg HFD	38.3	30.53	7.771	0.7772	26	28	14.14	2518
Row 14
WT ND vs. L2B-Tg ND	29.68	29.59	0.085	1.222	12	10	0.09839	2518
WT ND vs. WT HFD	29.68	39.73	-10.05	0.9959	12	26	14.27	2518
WT ND vs. L2B-Tg HFD	29.68	31.32	-1.643	0.9846	12	28	2.36	2518
L2B-Tg ND vs. WT HFD	29.59	39.73	-10.14	1.062	10	26	13.5	2518
L2B-Tg ND vs. L2B-Tg HFD	29.59	31.32	-1.728	1.051	10	28	2.324	2518
WT HFD vs. L2B-Tg HFD	39.73	31.32	8.409	0.7772	26	28	15.3	2518
Row 15
WT ND vs. L2B-Tg ND	29.93	29.92	0.01333	1.222	12	10	0.01543	2518
WT ND vs. WT HFD	29.93	41.05	-11.12	0.9959	12	26	15.79	2518
WT ND vs. L2B-Tg HFD	29.93	32.35	-2.417	0.9846	12	28	3.471	2518
L2B-Tg ND vs. WT HFD	29.92	41.05	-11.13	1.062	10	26	14.82	2518
L2B-Tg ND vs. L2B-Tg HFD	29.92	32.35	-2.43	1.051	10	28	3.269	2518
WT HFD vs. L2B-Tg HFD	41.05	32.35	8.7	0.7772	26	28	15.83	2518
Row 16
WT ND vs. L2B-Tg ND	30.33	30.28	0.05333	1.222	12	10	0.06173	2518
WT ND vs. WT HFD	30.33	42.32	-11.99	0.9959	12	26	17.02	2518
WT ND vs. L2B-Tg HFD	30.33	33.46	-3.131	0.9846	12	28	4.497	2518
L2B-Tg ND vs. WT HFD	30.28	42.32	-12.04	1.062	10	26	16.03	2518
L2B-Tg ND vs. L2B-Tg HFD	30.28	33.46	-3.184	1.051	10	28	4.284	2518
WT HFD vs. L2B-Tg HFD	42.32	33.46	8.855	0.7772	26	28	16.11	2518
Row 17
WT ND vs. L2B-Tg ND	30.81	30.76	0.04833	1.222	12	10	0.05594	2518
WT ND vs. WT HFD	30.81	43.62	-12.81	0.9959	12	26	18.19	2518
WT ND vs. L2B-Tg HFD	30.81	34.5	-3.695	0.9846	12	28	5.308	2518
L2B-Tg ND vs. WT HFD	30.76	43.62	-12.86	1.062	10	26	17.13	2518
L2B-Tg ND vs. L2B-Tg HFD	30.76	34.5	-3.744	1.051	10	28	5.036	2518
WT HFD vs. L2B-Tg HFD	43.62	34.5	9.116	0.7772	26	28	16.59	2518
Row 18
WT ND vs. L2B-Tg ND	30.83	30.98	-0.1467	1.222	12	10	0.1698	2518
WT ND vs. WT HFD	30.83	44.4	-13.56	0.9959	12	26	19.26	2518
WT ND vs. L2B-Tg HFD	30.83	35.3	-4.467	0.9846	12	28	6.416	2518
L2B-Tg ND vs. WT HFD	30.98	44.4	-13.42	1.062	10	26	17.87	2518
L2B-Tg ND vs. L2B-Tg HFD	30.98	35.3	-4.32	1.051	10	28	5.812	2518
WT HFD vs. L2B-Tg HFD	44.4	35.3	9.096	0.7772	26	28	16.55	2518
Row 19
WT ND vs. L2B-Tg ND	31.56	31.37	0.1883	1.222	12	10	0.218	2518
WT ND vs. WT HFD	31.56	45.65	-14.1	0.9959	12	26	20.02	2518
WT ND vs. L2B-Tg HFD	31.56	36.36	-4.806	0.9846	12	28	6.903	2518
L2B-Tg ND vs. WT HFD	31.37	45.65	-14.28	1.062	10	26	19.02	2518
L2B-Tg ND vs. L2B-Tg HFD	31.37	36.36	-4.994	1.051	10	28	6.719	2518
WT HFD vs. L2B-Tg HFD	45.65	36.36	9.29	0.7772	26	28	16.9	2518
Row 20
WT ND vs. L2B-Tg ND	31.08	31.24	-0.1567	1.222	12	10	0.1813	2518
WT ND vs. WT HFD	31.08	46.38	-15.3	0.9959	12	26	21.72	2518
WT ND vs. L2B-Tg HFD	31.08	37.34	-6.26	0.9846	12	28	8.991	2518
L2B-Tg ND vs. WT HFD	31.24	46.38	-15.14	1.062	10	26	20.17	2518
L2B-Tg ND vs. L2B-Tg HFD	31.24	37.34	-6.103	1.051	10	28	8.21	2518
WT HFD vs. L2B-Tg HFD	46.38	37.34	9.038	0.7772	26	28	16.45	2518
